# Host selection in European ectomycorrhizal Basidiomycetes affects their estimated spore volumes

**DOI:** 10.1101/2024.07.22.604628

**Authors:** Hironari Izumi

## Abstract

Many ectomycorrhizal fungi show selective associations with certain host tree taxa. Their significance has been demonstrated in the vegetative growth of the fungi, such as structuring the fungal community of the mycorrhizal roots. On the other hand, our understanding of the effects of host selection on reproductive traits such as pore production is very limited. Using two independently published descriptions of host associations and spore dimensions, the differences in spore volumes depending on the associated host taxa were examined in species belonging to 10 ectomycorrhizal genera. The species in *Suillus* were the most host-selective while those in *Inocybe* were generalist. Some species in *Suillus, Lactarius, Russula*, and *Hebeloma* produced significantly (P<0.05) larger spores when they associated with certain host taxa or groups, including Pinaceae or broad-leaved hosts. However, such differences were not found in *Leccinum* and *Tricholoma*. The ecological/evolutionary processes to facilitate host selection through spore volumes were discussed.
