## Supplemental Table 1 for "Host selection in European ectomycorrhizal Basidiomycetes affects their estimated spore volumes": Estimated spore volumes by species.xlsx

### Sheet: Kibby
Fungal species	Estimated spore volume (µm3)	Host tree taxa or group
genus Amanita
A. franchetii	150.72	broad leaved
A. crocea	534.806	broad leaved
A. olivaceogrisea	795.925	broad leaved
A. muscaria	650.135	broad leaved
A. submembranacea	745.137	broad leaved
A. friabilis	696.557	broad leaved
A. coryli	650.135	broad leaved
A. betulae	795.925	broad leaved
A. umbrinolutea	904.32	broad leaved
A. simulans	448.693	broad leaved
A. ceciliae	942	broad leaved
A. lividopallescens	415.919	broad leaved
A. mairei	520.88	broad leaved
A. caesarea	282.077	broad leaved
A. pachyvolvata	794.812	broad leaved
A. dryophila	630.89	broad leaved
A. nivalis	646.047	broad leaved
A. argentea	498.082	broad leaved
A. phalloides	196.716	broad leaved
A. solitaria	269.255	broad leaved
A. strobiliformis	368.427	broad leaved
A. virosa	220.781	coniferous & decidous
A. citrina	349.75	coniferous & decidous
A. rubescens	210.053	coniferous & decidous
A. excelsa	193.47	coniferous & decidous
A. eliae	129.819	coniferous & decidous
A. battarreae	696.557	coniferous & decidous
A. pantherina	368.427	coniferous & decidous
A. subnudipes	445.095	coniferous & decidous
A. fulva	696.557	coniferous & decidous
A. vaginata	618.555	coniferous & decidous
A. verna	228.906	coniferous & decidous
A. porphyria	349.75	coniferous & decidous
A. ovoidea	323.813	coniferous & decidous
A. promixa	178.98	coniferous & decidous
genus Cortinarius
C. melanotus	114.774	Pinaceae
C. venetus	121.119	Pinaceae
C. callisteus	136.59	Pinaceae
C. purpureus	51.5156	Pinaceae
C. sommerfeltii	76.8319	Pinaceae
C. lognicola	76.8319	Pinaceae
C. pluvius	52.3333	Pinaceae
C. microspremus	40.4766	Pinaceae
C. mucifluus	485.653	Pinaceae
C. corrosus	237.691	Pinaceae
C. integerrium	485.653	Pinaceae
C. flos-paludis	126.647	Pinaceae
C. flabellus	126.647	Pinaceae
C. fulvescens	117.75	Pinaceae
C. renidens	85.0417	Pinaceae
C. scoticus	104.667	Pinaceae
C. aurae	85.6059	Pinaceae
C. acutus	79.4812	Pinaceae
C. obtusorum	84.78	Pinaceae
C. ovatosporus	94.8542	Pinaceae
C. nigromammosus	154.351	Pinaceae
C. illuminus	106.858	Pinaceae
C. circinans	163.542	Pinaceae
C. kauffmanianus	98.125	Pinaceae
C. agathosmus	221.108	Pinaceae
C. venustissimis	104.667	Pinaceae
C. venustus	189.095	Pinaceae
C. cinnamoviolaceus	137.032	Pinaceae
C. britannicus	137.032	Pinaceae
C. evernius	173.027	Pinaceae
C. dolabratus	111.208	Pinaceae
C. coleoptera	114.774	Pinaceae
C. glandiocolor	204.525	Pinaceae
C. ectypus	90.1523	Pinaceae
C. brunneus	173.763	Pinaceae
C. caninus	187.942	Pinaceae
C. spilomeus	121.119	Pinaceae
C. ferrusinus	146.01	Pinaceae
C. subminiatopus	114.479	Pinaceae
C. paragaudis	111.607	Pinaceae
C. pinigaudis	95.5528	Pinaceae
C. herpeticus	210.053	Pinaceae
C. scaurus	215.581	Pinaceae
C. spadicellus	193.11	Pinaceae
C. eliae	164.376	Pinaceae
C. variicolor	207.24	Pinaceae
C. malachioides	202.53	Pinaceae
C. piceae	221.108	Pinaceae
C. aureopulverulentus	353.25	Pinaceae
C. aurantiobasalis	158.308	Pinaceae
C. mairei	116.573	Pinaceae
C. caesiocanescens	150.393	Pinaceae
C. sanginus	150.393	Pinaceae
C. claricolor	73.2585	Pinaceae
C. crassus	66.9867	Pinaceae
C. turmalis	64.8933	Pinaceae
C. balteatus	207.24	Pinaceae
C. emunctus	146.01	Pinaceae
C. largodelibutus	49.7494	Pinaceae
C. vibratilis	88.5578	Pinaceae
C. croceoconus	126.213	Pinaceae
C. causticus	88.5578	Pinaceae
C. collinitus	548.257	Pinaceae
C. mucosus	260.645	Pinaceae
C. cumatilis	174.139	Pinaceae
C. terpsichores	174.27	Pinaceae
C. atrovirens	193.11	Pinaceae
C. multiformis	126.213	Pinaceae
C. sanguineus	94.1723	Pinaceae
C. malicorius	50.24	Pinaceae
C. limonius	163.542	Pinaceae
C. traganus	142.478	Pinaceae
C. bovinus	174.27	Pinaceae
C. camphoratus	146.435	Pinaceae
C. laniger	158.308	Pinaceae
C. armeniacus	130.604	Pinaceae
C. quarciticus	98.125	Pinaceae
C. hydrotelamonioides	176.887	Pinaceae
C. poppyzon	98.125	Pinaceae
C. suberi	101.396	Pinaceae
C. angelesianus	101.396	Pinaceae
C. heterosporus	44.745	Pinaceae
C. tabacinus	77.4533	Pinaceae
C. praestigiosus	117.75	Pinaceae
C. hirtus	158.308	Pinaceae
C. subpaleaceus	109.576	Pinaceae
C. malachius	117.75	Pinaceae
C. creoceocaeruleus	70.8953	Fagaceae
C. cliduchus	181.678	Fagaceae
C. vulpinus	280.171	Fagaceae
C. sodagnitus	146.435	Fagaceae
C. caerulescens	117.75	Fagaceae
C. splendens	181.678	Fagaceae
C. xanthochlorus	382.688	Fagaceae
C. puniceus	97.6666	Fagaceae
C. humicola	155.724	Fagaceae
C. turgidus	178.98	Fagaceae
C. orellanus	183.984	Fagaceae
C. leucoluteolus	85.6059	Fagaceae
C. ochroleucus	79.4812	Fagaceae
C. richenii	382.688	Fagaceae
C. elatior	510.446	Fagaceae
C. mucifluoides	307.72	Fagaceae
C.citreisporus	445.242	Fagaceae
C. ctrinus	140.638	Fagaceae
C. humolens	237.691	Fagaceae
C. aurilicis	211.95	Fagaceae
C. xanthphyllus	183.69	Fagaceae
C. elegantissimus	570.965	Fagaceae
C. bergeronii	36.8623	Fagaceae
C. elegantior	202.53	Fagaceae
C. xantho-ochraceus	138.52	Fagaceae
C. caroviolaceus	602.52	Fagaceae
C. obsoletus	392.909	Fagaceae
C. daulnoyae	197.82	Fagaceae
C. lepistoides	146.435	Fagaceae
C. nymphicolor	160.05	Fagaceae
C. violaceipes	248.747	Fagaceae
C. amoenolens	243.219	Fagaceae
C. ionochlorus	214.648	Fagaceae
C. lilacinovelatus	202.53	Fagaceae
C. luhmannii	150.393	Fagaceae
C. magicus	98.125	Fagaceae
C. callochrous	146.435	Fagaceae
C. platypus	188.4	Fagaceae
C. prodigiosus	164.376	Fagaceae
C. aureocalceolatus	1287.96	Fagaceae
C. caligatus	194.206	Fagaceae
C. largus	197.82	Fagaceae
C. luteocingulatus	197.82	Fagaceae
C. violaceonitens	179.098	Fagaceae
C. colllcandoides	140.396	Fagaceae
C. cinnabarinus	117.75	Fagaceae
C. bolaris	131.88	Fagaceae
C. danicus	115.395	Fagaceae
C. diabolicoides	275.077	Fagaceae
C. glaphurus	138.52	Fagaceae
C. torvus	188.4	Fagaceae
C. torvoides	146.435	Fagaceae
C. alboviolaceus	174.27	Fagaceae
C. diosmus	129.819	Fagaceae
C. subsedens	85.8214	Fagaceae
C. nolaneiformis	111.208	Fagaceae
C, basulicaceus	127.562	Fagaceae
C. roseonudipes	126.213	Fagaceae
C. epipurrus	126.647	Fagaceae
C. punctatiformis	240.828	Fagaceae
C. vicinus	103.358	Fagaceae
C. basiroseus	174.27	Fagaceae
C. subcoronatus	174.27	Fagaceae
C. russulaespermus	197.82	Fagaceae
C. quercoconicus	104.667	Fagaceae
C. geraniolens	138.52	Fagaceae
genus Hebeloma
H. nigellm	348.191	deciduous
H. clavulipes	243.219	deciduous
H. psammophilum	314.131	deciduous
H. sordescens	216.66	deciduous
H. theobrominum	124.292	deciduous
H. vesterhotii	133.425	deciduous
H. aestivale	333.363	deciduous
H. helodes	156.725	deciduous
H. lutense	193.103	deciduous
H. pusillum	235.5	deciduous
H. salicicola	292.094	deciduous
H. hiemale	224.659	deciduous
H. cavipes	230.79	deciduous
H. pseudofragilipes	167.015	deciduous
H. vaccinum	364.477	deciduous
H. populinum	408.625	deciduous
H. bulbiferum	332.193	deciduous
H. sacchariolens	254.275	deciduous
H. fusisporum	255.534	deciduous
H. nauseosum	469.699	deciduous
H. odoratissimum	463.052	deciduous
H. radicosum	150.167	deciduous
H. anthracophilum	222.969	deciduous
H. pseudomarescens	124.946	deciduous
H. clavulipes	240.202	deciduous & coniferous
H. subtortum	129.819	deciduous & coniferous
H. velutipes	243.219	deciduous & coniferous
H. crustuliniforme	243.729	deciduous & coniferous
H. aanenii	164.555	deciduous & coniferous
H. eburneum	271.963	deciduous & coniferous
H. geminatum	184.471	deciduous & coniferous
H. sinapizans	277.812	deciduous & coniferous
H. birrus	137.413	deciduous & coniferous
H. danicum	162.476	deciduous & coniferous
H. pumilum	122.607	deciduous & coniferous
H. laterinum	179.083	deciduous & coniferous
genus Hygrophorus
H. piceae	104.667	Pinaceae
H. melizeus	169.56	Pinaceae
H. gliocyclus	129.819	Pinaceae
H. agathosmus	150.393	Pinaceae
H. pustulatus	122.607	Pinaceae
H. camarophyllus	122.607	Pinaceae
H. olivaceoalbus	435.413	Pinaceae
H. latitabundus	188.4	Pinaceae
H. discoides	62.8	Pinaceae
H. speciosus	142.478	Pinaceae
H. hypothejus	84.78	Pinaceae
H. erubescens	124.292	Pinaceae
H. pudorinus	142.478	Pinaceae
H. eburneus	94.4617	Fagaceae
H. discoxanthus	126.647	Fagaceae
H. penaris	79.4812	Fagaceae
H. mesotephrus	226.636	Fagaceae
H. roseodiscoideus	150.393	Fagaceae
H. unicolor	82.1306	Fagaceae
H. russula	84.78	Fagaceae
H. nemoreus	66.169	Fagaceae
H. poetarum	91.5833	Fagaceae
H. arbustivus	104.667	Fagaceae
H. leucophaeo-ilicis	107.938	Fagaceae
genus Inocybe
I. helobia	240.21	deciduous
I. impexa	326.135	deciduous
I. duriuscula	279.656	deciduous
I. pseudorubens	135.331	deciduous
I. auricoma	114.479	deciduous
I. lilacina	142.478	deciduous
I. ionopes	142.801	deciduous
I. lavandulochlora	150.393	deciduous
I. amethystina	150.393	deciduous
I. oblectabilis	275.077	deciduous
I. knautiana	149.225	deciduous
I. armeniaca	122.607	deciduous
I. miranda	99.5788	deciduous
I. corydalina	134.562	deciduous
I. squarrosa	154.351	deciduous
I. erinaceomorpha	134.562	deciduous
I. aurea	174.27	deciduous
I. grammatoides	151.399	deciduous
I. langei	74.1825	deciduous
I. hirtella	146.435	deciduous
I. incarnata	302.585	deciduous
I. fraudans	221.108	deciduous
I. furfurea	100.366	deciduous
I. glabripes	76.8319	deciduous
I. castorina	156.725	deciduous
I. lindrothii	160.05	deciduous
I. assimilata	126.647	deciduous
I. godeyi	209.538	deciduous
I. griseovelata	156.419	deciduous
I. haemacta	188.4	deciduous
I. mixtilis	202.677	deciduous
I. lacunarum	487.485	deciduous
I. grammata	138.52	deciduous
I. bresadolae	134.562	deciduous
I. fuligineoatra	237.201	deciduous
I. acuta	237.201	deciduous
I. muricellata	162.266	deciduous
I. brunneotomentosa	111.208	deciduous
I. tenebrosa	119.001	deciduous
I. vulpinella	502.4	deciduous
I. putilla	174.27	deciduous
I. curvipes	204.427	deciduous
I. phaeodisca ver. diosma	197.938	deciduous
I. phaeodisca	127.562	deciduous
I. mytiliodora	164.376	deciduous
I. pusio	137.032	deciduous
I. griseolilacina	150.393	deciduous
I. hystrix	188.4	deciduous
I. huijsmanii	150.393	deciduous
I. inodora	245.312	deciduous
I. pseudodestricata	154.351	deciduous
I. ochroalba	133.425	deciduous
I. tigrina	129.819	deciduous
I. semifulva	142.08	deciduous
I. splendens	168.701	deciduous
I. phaeoleuca	197.82	deciduous
I. jucunda	44.0058	deciduous
I. calospora	899.741	deciduous
I. decemgibbosa	243.612	deciduous
I. asterospora	470.166	deciduous
I. margaritispora	243.612	deciduous
I. salicis	498.082	deciduous
I. paludinella	150.72	deciduous
I. calida	287.016	deciduous
I. strickeriana	445.095	deciduous
I. dunensis	320.717	deciduous
I. petiginosa	98.125	deciduous
I. palargonium	126.213	deciduous & coniferous
I. serotina	426.844	deciduous & coniferous
I. sindonia	114.479	deciduous & coniferous
I. lacera	166.812	deciduous & coniferous
I. soluta	125.445	deciduous & coniferous
I. geophylla	101.284	deciduous & coniferous
I. cincinnata	150.393	deciduous & coniferous
I. obscuroides	146.435	deciduous & coniferous
I. gaiana	84.461	deciduous & coniferous
I. whitei	114.479	deciduous & coniferous
I. appendiculata	164.376	deciduous & coniferous
I. obscurobadia	129.819	deciduous & coniferous
I albovelutipes	133.425	deciduous & coniferous
I. beautifica	154.351	deciduous & coniferous
I. curcumina	117.75	deciduous & coniferous
I. dvaliniana	130.099	deciduous & coniferous
I. coelestium	142.747	deciduous & coniferous
I. stellatospora	169.56	deciduous & coniferous
I. ovatocystis	214.599	deciduous & coniferous
I. leptophylla	257.92	deciduous & coniferous
I. napipes	220.56	deciduous & coniferous
I. fibrosoides	247.569	deciduous & coniferous
I. praetervisa	360.053	deciduous & coniferous
I. xanthomelas	301.734	deciduous & coniferous
I. rufoalba	183.984	deciduous & coniferous
genus Lactarius
L. semisanguifuus	182.414	Pinaceae
L. sanguifuus	240.692	Pinaceae
L. deliciosus	155.43	Pinaceae
L. quieticolor	247.569	Pinaceae
L. musteus	163.542	Pinaceae
L. deterrimus	257.578	Pinaceae
L. scrobiculatus	173.763	Pinaceae
L. porninsis	158.431	Pinaceae
L.lignyotus	320.574	Pinaceae
L. picinus	239.632	Pinaceae
L. hepaticus	176.887	Pinaceae
L. sphagneti	171.359	Pinaceae
L. badiosanguneus	163.542	Pinaceae
Lactarius repraesentaneus	290.753	Betulaceae
L resimus	123.578	Betulaceae
L. citriolens	118.731	Betulaceae
L. torminosus	202.071	Betulaceae
L. pubescens	94.8542	Betulaceae
L. scoticus	86.35	Betulaceae
L. spinosulus	94.985	Betulaceae
L. turpis	144.126	Betulaceae
L. vietus	182.414	Betulaceae
L. glyciosmus	206.308	Betulaceae
L. helvus	110.816	Betulaceae
L. tabidus	137.532	Betulaceae
L. circellatus	106.858	Betulaceae
L. lilacinus	158.431	Betulaceae
L. obscuratus	144.126	Betulaceae
genus Leccinum
L. versipelle	105.797	Betula
L scabrum	289.82	Betula
L cyaneobasileucum	245.214	Betula
L. schistophilum	263.866	Betula
L. variicolor	268.192	Betula
L. albostipitatum	148.365	Other
L. aurantiacum	153.493	Other
L. vulpinum	119.424	Other
L. duriusculum	198.335	Other
genus Russula
R. adusa	205.147	Pinaceae
R. mustelina	256.433	Pinaceae
R.consobrina	329.479	Pinaceae
R.cavipes	229.689	Pinaceae
R. sanguinaria	206.271	Pinaceae
R. rhodopus	193.139	Pinaceae
R. torulosa	168.246	Pinaceae
R. quelletii	188.616	Pinaceae
R. adulterina	420.711	Pinaceae
R. firmula	290.753	Pinaceae
R. xerampelina	265.755	Pinaceae
R.cessans	211.558	Pinaceae
R. olivina	451.84	Pinaceae
R. azurea	264.938	Pinaceae
R.roseipes	188.07	Pinaceae
R. turci	202.588	Pinaceae
R.amethystina	182.414	Pinaceae
R. caeulea	217.968	Pinaceae
R. acrifolia	190.755	Fagaceae
R. chloroides	247.569	Fagaceae
R. pallidispora	160.304	Fagaceae
R. flavispora	153.32	Fagaceae
R. illota	171.359	Fagaceae
R. pectinata	110.816	Fagaceae
R. reconidita	160.976	Fagaceae
R. ameoenolens	118.731	Fagaceae
R. sororia	145.58	Fagaceae
R. pseudoaffinis	114.774	Fagaceae
R. insignis	114.774	Fagaceae
R. fellea	182.414	Fagaceae
R. vesca	116.064	Fagaceae
R. ionochlora	104.854	Fagaceae
R. pseudoaeruginea	136.59	Fagaceae
R. galochroa	125.445	Fagaceae
R. faustiana	128.95	Fagaceae
R. sublevispora	138.955	Fagaceae
R. anatina	122.46	Fagaceae
R. virescens	168.817	Fagaceae
R. violeipes	212.967	Fagaceae
R. amoenicolor	131.88	Fagaceae
R. poikilochroma	157.409	Fagaceae
R. silvestris	217.968	Fagaceae
R. mairei	141.3	Fagaceae
R. rhodomelanea	222.921	Fagaceae
R. pelargonia	220.062	Fagaceae
R. maculanta	301.44	Fagaceae
R. veternosa	142.515	Fagaceae
R. vinosopurpura	244.166	Fagaceae
R.rubra	205.147	Fagaceae
R. rutila	230.602	Fagaceae
R. quercilicis	263.651	Fagaceae
R. ochroleuca	264.938	Fagaceae
R. ameoenoides	238.444	Fagaceae
R. graveolens	230.79	Fagaceae
R.faginea	309.813	Fagaceae
R. cicatricata	217.968	Fagaceae
R. rubraalba	163.62	Fagaceae
R.curtipes	196.716	Fagaceae
R. tinctipes	283.298	Fagaceae
R. seperina	240.692	Fagaceae
R. carminipes	267.178	Fagaceae
R. lepida	199.327	Fagaceae
R. amarissima	176.887	Fagaceae
R. odorata	158.431	Fagaceae
R. puellula	110.024	Fagaceae
R. brunneoviolacea	190.755	Fagaceae
R. zvarae	165.831	Fagaceae
R. minutula	128.765	Fagaceae
R. velutipes	141.3	Fagaceae
R.helios	218.014	Fagaceae
R. pseudointegra	205.147	Fagaceae
R. olivacea	318.187	Fagaceae
R. vinosobrunnea	234.671	Fagaceae
genus Suillus
S. grevillei	57.6975	Larch
S.bresadolelae	57.6975	Larch
S. viscidus	116.573	Larch
S. tidentinus	121.871	Larch
S.cavipes	73.2667	Larch
S. asiaticus	135.789	Larch
S. flavidus	59.3002	Pine
S. collinitus	66.2344	Pine
S. granulatus	57.6975	Pine
S. placidus	56.0948	Pine
S. belinii	66.2344	Pine
S. luteus	51.1313	Pine
S. bovinus	57.6975	Pine
S, variagatus	60.9029	Pine
genus Tricholoma
T. matsutake	148.454	Pinaceae
T. colossus	139.425	Pinaceae
T. batchii	47.2635	Pinaceae
T. facale	31.4131	Pinaceae
T. vaccinum	73.7982	Pinaceae
T. imbricatum	85.0417	Pinaceae
T. psammopus	63.585	Pinaceae
T. apium	37.68	Pinaceae
T. pessundatum	20.0175	Pinaceae
T. stans	36.7969	Pinaceae
T. albobrunneum	33.6569	Pinaceae
T. guldeniae	196.716	Pinaceae
T. portentosum	50.24	Pinaceae
T. virgatum	110.816	Pinaceae
T. argyaceum	24.7275	Pinaceae
T. terreum	66.2344	Pinaceae
T. inamoenum	268.249	Pinaceae
T. arvernense	52.9875	Pinaceae
T. aestuans	82.654	Pinaceae
T. virgatum	110.816	Pinaceae
T. acerbum	39.7733	Fagaceae
T. ustale	98.9427	Fagaceae
T. squarrulosom	68.8837	Fagaceae
T. orirubens	43.96	Fagaceae
T. sciodes	121.119	Fagaceae
T. ustaloides	90.1523	Fagaceae
T. umbonatum	85.0417	Fagaceae
T. bresadolanum	136.59	Fagaceae
T. boudieri	66.2344	Fagaceae
T. sulphurescens	70.8462	Fagaceae
T. album	60.9356	Fagaceae
T. lascivum	76.8319	Fagaceae
T. sulphureum	168.701	Fagaceae

### Sheet: Lassoe & Petersen
Fungal species	Estimated spore volume (µm3)	Host tree taxa or group
genus Amanita
A. strobiliforms	345.891	broad-leaved
A. franchetii	198.998	broad-leaved
A. crocea	534.806	broad-leaved
A. vaginata	605.824	broad-leaved
A. olivaceogrisea	696.557	broad-leaved
A. solitaria	605.824	broad-leaved
A. ovoidea	381.51	broad-leaved
A. pantherina	696.557	broad-leaved
A. phallodes	293.86	broad-leaved
A. fulva	696.557	broad-leaved
A. submembranacea	904.32	broad-leaved
A. ceciliae	1084.7	broad-leaved
A. lividopallescens	795.925	broad-leaved
A. vaginata	605.824	broad-leaved
A. friabilis	745.137	broad-leaved
A. olivaceogrisea	696.557	broad-leaved
A. argentea	795.925	broad-leaved
A. frivalis	696.557	broad-leaved
A. virosa	220.781	broad-leaved & coniferous
A. citrina	301.44	broad-leaved & coniferous
A. rubescens	187.942	broad-leaved & coniferous
A. excelsa	217.968	broad-leaved & coniferous
A. muscaria	198.998	broad-leaved & coniferous
A. caesarea	295.708	broad-leaved & coniferous
A. contui	447.777	broad-leaved & coniferous
A. battarreae	795.925	broad-leaved & coniferous
A. ceciliae	1084.7	broad-leaved & coniferous
genus Cortinarius
C. vibratilis	104.577	Pinaceae
C. causticus	75.8402	Pinaceae
C. collinitus	548.257	Pinaceae
C. mucosus	260.645	Pinaceae
C. cumatilis	174.139	Pinaceae
C. leucophanes	54.4267	Pinaceae
C. Sphagnophilis	215.581	Pinaceae
C. percomis	259.802	Pinaceae
C. varius	197.82	Pinaceae
C. terpsichores	174.27	Pinaceae
C. atrovirens	193.11	Pinaceae
C. multiformis	126.213	Pinaceae
C. phoeniceus	51.5156	Pinaceae
C. sanguineus	98.125	Pinaceae
C. malicorius	52.3333	Pinaceae
C. cinnamomeus	76.8319	Pinaceae
C. lomonius	163.542	Pinaceae
C. acutus	111.208	Pinaceae
C. traganus	134.562	Pinaceae
C. spilomeus	141.3	Pinaceae
C. camphoratus	204.427	Pinaceae
C. fuscoperonatus	288.488	Pinaceae
C. caninus	187.942	Pinaceae
C. laniger	214.648	Pinaceae
C. biformis	91.5097	Pinaceae
C. armeniacus	122.607	Pinaceae
C. brunneus	193.47	Pinaceae
C. evernius	193.11	Pinaceae
C. quarciticus	106.77	Pinaceae
C. malachius	232.164	Pinaceae
C. barbatus	91.5097	Fagaceae
C. creoceocaeruleus	94.4617	Fagaceae
C. cliduchus	188.4	Fagaceae
C. vulpinus	307.72	Fagaceae
C. largus	197.82	Fagaceae
C. suaveolens	314.131	Fagaceae
C. sodagnitus	150.393	Fagaceae
C. eucaeruleus	237.691	Fagaceae
C. moenne-loccozii	183.69	Fagaceae
C. caerulescens	237.691	Fagaceae
C. vesterholtii	202.53	Fagaceae
C. anserinus	243.219	Fagaceae
C. luhmannii	150.393	Fagaceae
C. calochrous	150.393	Fagaceae
C. splendens	181.678	Fagaceae
C. citrinus	133.425	Fagaceae
C. bergeronii	275.666	Fagaceae
C. alcalinophilus	202.53	Fagaceae
C. flavovirens	154.351	Fagaceae
C. rufo-oliviaceus	301.309	Fagaceae
C. langeorum	323.216	Fagaceae
C. xantho-ochraceus	134.562	Fagaceae
C. foetens	188.4	Fagaceae
C. coerulescentium	188.4	Fagaceae
C. puniceus	99.7119	Fagaceae
C. humicola	155.724	Fagaceae
C. venetus	121.119	Fagaceae
C. anthracinus	142.478	Fagaceae
C. danicus	115.395	Fagaceae
C. builliardii	164.376	Fagaceae
C. phaeosmus	113.444	Fagaceae
C. turgidus	204.427	Fagaceae
C. torvus	237.691	Fagaceae
genus Hebeloma
H. radicosum	117.75	broad-leaved
H. dunense	244.325	broad-leaved
Hebeloma nigellum	347.973	broad-leaved
H. velutipes	256.459	broad-leaved
H. sinapizans	296.18	broad-leaved
H. helodes	157.182	broad-leaved
H. pusillum	244.453	broad-leaved
H. odoratissimum	431.641	broad-leaved
H. crustuliniforme	243.729	broad-leaved & coniferous
H. laterinum	179.44	broad-leaved & coniferous
H. mesophaeum	155.911	broad-leaved & coniferous
H. sordescens	221.021	broad-leaved & coniferous
genus Hygrphorus
H. piceae	104.667	Pinaceae
H. agathosmus	150.393	Pinaceae
H. pustulatus	122.607	Pinaceae
H. camarophyllus	84.78	Pinaceae
H. olivaceoalbus	408.625	Pinaceae
H. latitabundus	197.82	Pinaceae
H. discoides	62.8	Pinaceae
H. hypothejus	84.78	Pinaceae
H. lucorum	111.208	Pinaceae
H. erubescens	100.676	Pinaceae
H. atramentosus	90.0787	Pinaceae
H. eburneus	94.4617	Fagaceae
H. discoxanthus	126.647	Fagaceae
H. penarius	79.4812	Fagaceae
H. mesotephrus	226.636	Fagaceae
H. unicolor	82.1306	Fagaceae
H. russula	79.4812	Fagaceae
H. nemoreus	66.169	Fagaceae
H. poetarum	98.125	Fagaceae
H. chrysodon	66.9867	Fagaceae
H. persoonii	197.82	Fagaceae
genus Inocybe
I. corydalina	134.562	broad-leaved
I. erinaceomorpha	134.562	broad-leaved
I. bongardii	424.342	broad-leaved
I. hirtella	166.224	broad-leaved
I. adaequata	224.87	broad-leaved
I. godeyi	232.164	broad-leaved
I. erubescens	265.33	broad-leaved
I. haemacta	188.4	broad-leaved
I. aeruginascens	106.269	broad-leaved
I. asterospora	397.014	broad-leaved
I. paludinella	155.724	broad-leaved
I. margaritispora	230.79	broad-leaved
I. acuta	199.316	broad-leaved
I. muricellata	173.027	broad-leaved
I. petiginosa	91.5833	broad-leaved
I. tenebrosa	107.938	broad-leaved
I. splendens	197.82	broad-leaved
I. vulpinella	502.4	broad-leaved
I. curvipes	209.538	broad-leaved
I. auricoma	114.479	broad-leaved
I. pusio	137.032	broad-leaved
I. griseolilacina	150.393	broad-leaved
I. cincinnata	150.393	broad-leaved
I. hystrix	188.4	broad-leaved
I. huijsmanii	168.701	broad-leaved
I. rimosa	307.72	broad-leaved
I. flavella	174.139	broad-leaved
I. agardhii	164.376	broad-leaved
I. fraudans	221.108	broad-leaved & coniferous
I. cookei	84.78	broad-leaved & coniferous
I. whitei	114.479	broad-leaved & coniferous
I. mixtilis	160.14	broad-leaved & coniferous
I. praetervisa	397.014	broad-leaved & coniferous
I. palargonium	107.938	broad-leaved & coniferous
I. jacpbi	164.85	broad-leaved & coniferous
I. serotina	412.125	broad-leaved & coniferous
I. sindonia	114.479	broad-leaved & coniferous
I. flocculosa	137.032	broad-leaved & coniferous
I. lacera	163.542	broad-leaved & coniferous
I. lanuginosa	243.612	broad-leaved & coniferous
I. soluta	121.119	broad-leaved & coniferous
I. geophylla	142.478	broad-leaved & coniferous
I. lilacina	142.478	broad-leaved & coniferous
I. nitiduscula	181.678	broad-leaved & coniferous
I. fuscudula	146.435	broad-leaved & coniferous
I. glabripes	76.8319	broad-leaved & coniferous
I. aurantiifolia	154.351	broad-leaved & coniferous
I. maculata	173.027	broad-leaved & coniferous
genus Lactarius
L. semisanguifuus	224.379	Pinaceae
L. sanguifuus	240.692	Pinaceae
L. deliciosus	254.446	Pinaceae
L. quieticolor	272.297	Pinaceae
L. musteus	182.414	Pinaceae
L. deterrimus	287.016	Pinaceae
L. scrpbiculatus	173.763	Pinaceae
L. porninsis	163.542	Pinaceae
L.lignyotus	329.479	Pinaceae
L. hepaticus	176.887	Pinaceae
L. albocarneus	226.939	Pinaceae
L. tuomikoskii	208.638	Pinaceae
L. salmonicolor	382.908	Pinaceae
L. hysginus	110.816	Pinaceae
L. torminosus	173.763	Betulaceae
L. pubescens	94.8542	Betulaceae
L. scoticus	85.0417	Betulaceae
L. spinosulus	125.445	Betulaceae
L. vietus	182.414	Betulaceae
L. glyciosmus	121.119	Betulaceae
L. lilacinus	158.431	Betulaceae
L. obscuratus	146.01	Betulaceae
L. palidus	129.77	Betulaceae
L. circellatus	106.858	Betulaceae
L. pyrogalus	90.1523	Betulaceae
genus Leccinum
L. versipelle	151.014	Betula
L scabrum	269.124	Betula
L cyaneobasileucum	241.608	Betula
L. schistophilum	263.866	Betula
L. variicolor	268.192	Betula
L. niveum	198.703	Betula
L. albostipitatum	148.365	Other
L. aurantiacum	146.517	Other
L. vulpinum	88.149	Other
L. duriusculum	219.972	Other
L. psuedoscabrum	269.124	Other
genus Russula
R.consobrina	329.479	Pinaceae
R. sanguinaria	198.736	Pinaceae
R. rhodopus	211.558	Pinaceae
R. quelletii	211.558	Pinaceae
R. xerampelina	282.894	Pinaceae
R.cessans	211.558	Pinaceae
R. turci	211.558	Pinaceae
R. adusta	196.716	Pinaceae
R. decolorans	543.155	Pinaceae
R. paludosa	318.187	Pinaceae
R.vinosa	334.933	Pinaceae
R. nauseosa	217.968	Pinaceae
R. sardonia	176.887	Pinaceae
R. badia	279.656	Pinaceae
R. chloroides	318.187	Fagaceae
R. illota	205.147	Fagaceae
R. ameoenolens	134.096	Fagaceae
R. fellea	182.414	Fagaceae
R. violeipes	190.755	Fagaceae
R. mairei	136.59	Fagaceae
R. veternosa	166.608	Fagaceae
R.rubra	178.833	Fagaceae
R. graveolens	224.379	Fagaceae
R.faginea	326.56	Fagaceae
R. lepida	250.219	Fagaceae
R. odorata	153.32	Fagaceae
R. pseudointegra	213.185	Fagaceae
R. olivacea	318.187	Fagaceae
R. vinosobrunnea	0	Fagaceae
R. pseudodelica	318.187	Fagaceae
R. albonigra	154.776	Fagaceae
R. anthracina	224.379	Fagaceae
R. pectinatoides	171.359	Fagaceae
R. grata	258.24	Fagaceae
R. farinipes	131.88	Fagaceae
R. cyanoxantha	190.755	Fagaceae
R.grisea	129.77	Fagaceae
R. parazurea	121.119	Fagaceae
R.virescens	165.831	Fagaceae
R. velutipes	121.119	Fagaceae
R.emeticicolor	160.304	Fagaceae
R. roseoaurantia	190.755	Fagaceae
R.melliolens	390.66	Fagaceae
R. undulata	171.359	Fagaceae
R.luteotacta	190.755	Fagaceae
R. betularum	334.933	Fagaceae
R. fragilis	196.716	Fagaceae
R. raoultii	158.431	Fagaceae
R. laeta	250.219	Fagaceae
R. romellii	158.431	Fagaceae
R. curtipes	196.716	Fagaceae
R. solaris	141.3	Fagaceae
R. zonatura	235.5	Fagaceae
genus Suillus
S. grevillei	60.9029	Larch
S. grevillei clintonanus	81.64	Larch
S. viscidus	135.789	Larch
S. tridentius	143.917	Larch
S. asiaticus	135.789	Larch
S. cavipes	62.5547	Larch
S. luteus	46.9855	Pine
S. granulatus	42.39	Pine
S. collinitus	66.2344	Pine
S. bovinus	57.6975	Pine
S. flavidus	75.36	Pine
S. variegatus	59.3002	Pine
S. plorans	85.8267	Pine
S placidus	45.6036	Pine
S. amabilis	105.975	Pine
genus Tricholoma
T. focale	32.0542	Pinaceae
T. matsutake	141.3	Pinaceae
T. colossus	142.747	Pinaceae
T. vaccinum	70.8462	Pinaceae
T. imbricatum	73.7982	Pinaceae
T. psammopus	63.585	Pinaceae
T. apium	27.246	Pinaceae
T. pessundatum	20.0175	Pinaceae
T. albobrunneum	38.465	Pinaceae
T. terreum	52.3333	Pinaceae
T. sudum	52.3333	Pinaceae
T. inamoenum	237.691	Pinaceae
T. arvernense	49.6267	Pinaceae
T. aestuans	74.1825	Pinaceae
T. virgatum	74.1825	Pinaceae
T. equestre	66.169	Pinaceae
T. acerbum	36.7969	Fagaceae
T. ustale	106.858	Fagaceae
T. squarrulosom	82.654	Fagaceae
T. orirubens	36.7969	Fagaceae
T. sciodes	121.119	Fagaceae
T. sejunctum	100.971	Fagaceae
